# No part gets left behind: Tiled nanopore sequencing of whole ASFV genomes stitched together using Lilo

**DOI:** 10.1101/2021.12.01.470769

**Authors:** Amanda Warr, Caitlin Newman, Nicky Craig, Ingrida Vendelė, Rizalee Pilare, Lilet Cariazo Cruz, Twinkle Galase Barangan, Reildrin G Morales, Tanja Opriessnig, Virginia Mauro Venturina, Milagros R Mananggit, Samantha Lycett, Clarissa YJ Domingo, Christine Tait-Burkard

**Affiliations:** The Roslin Institute and Royal (Dick) School of Veterinary Studies, University of Edinburgh, Easter Bush, Midlothian, UK; College of Veterinary Science and Medicine, Central Luzon State University, Science City of Muñoz, Nueva Ecija, The Philippines; Regional Animal Disease Diagnostic Laboratory, Department of Agriculture Regional Field Office III, City of San Fernando, Pampanga, The Philippines; Bureau of Animal Industry, Department of Agriculture, Visayas Avenue, Diliman, Quezon City, The Philippines

## Abstract

African Swine Fever virus (ASFV) is the causative agent of a deadly, panzootic disease, infecting wild and domesticated suid populations. Contained for a long time to the African continent, an outbreak of a particularly infectious variant in Georgia in 2007 initiated the spread of the virus around the globe, severely impacting pork production and local economies. The virus is highly contagious and has a mortality of up to 100% in domestic pigs. It is critical to track the spread of the virus, detect variants associated with pathology, and implement biosecurity measures in the most effective way to limit its spread. Due to its size and other limitations, the 170-190kbp large DNA virus has not been well sequenced with fewer than 200 genome sequences available in public repositories. Here we present an efficient, low-cost method of sequencing ASFV at scale. The method uses tiled PCR amplification of the virus to achieve greater coverage, multiplexability and accuracy on a portable sequencer than achievable using shotgun sequencing. We also present Lilo, a pipeline for assembling tiled amplicon data from viral or microbial genomes without relying on polishing against a reference, allowing for structural variation and hypervariable region assembly other methods fail on. The resulting ASFV genomes are near complete, lacking only parts of the highly repetitive 3’- and 5’telomeric regions, and have a high level of accuracy. Our results will allow sequencing of ASFV at optimal efficiency and high throughput to monitor and act on the spread of the virus.
