## Supplementary for "No part gets left behind: Tiled nanopore sequencing of whole ASFV genomes stitched together using Lilo": Table S1_Primer sequences and concentrations.xlsx

### Sheet: Sheet1
Primer Pair	Sequence (5'-3')	Pool Concentration	Pool		Following PCR, quantify and pool proportionally before sequencing:
1	GGCGTTCATTTCACAAGATGC	X1	P1
	ACGGCATCTAAGCAGCTCAATG	X1			Pool	Proportion
2	CAGGCCGATATATCATTTCATCAATATTCA	1X	Even		P1	0.02
	ACCCAAAGCCCTGGAATCCTTA	1X			Even	0.5
3	GCAAACCAAGTGACTCACCCTC	0.75X	Odd		Odd	0.48
	ATTGTATGACGTCGGGGCAGAT	0.75X
4	ACCTAGTAAAAGTCCTAGAAAAACCTTCA	2X	Even
	CGCCATTGTTTTACACAGTCGC	2X
5	TCGAGATTTTATTATTTGGATGCATCATCA	2X	Odd
	GGACTGATGAAAGCCGTGAA	2X
6	TCCACGCGGTACTTGGCTCC	0.5X	Even
	AGGCCTCGTTGGTGGAAAGGA	0.5X
7	AGGGCTGATGCAAATCTCTTTTTCA	1X	Odd
	TCTCCGATTTTCGCATGCCAAA	1X
8	AGTTTGCAAAGAGCCTAAAGATAGACT	1.5X	Even
	AGCGTGGAACTGTAGATGACGA	1.5X
9	TGCAGAAACCGCAGATGAATGT	1X	Odd
	ATAGGATTAGATGCGACGCCCA	1X
10	GCATGTAGAGAGGTTTTGGTAGTCA	2X	Even
	GGAAACAGCTGGAGAGTTGTGG	2X
11	TGGTTTTGAAATAAAATGCCTTCTACGG	1X	Odd
	GGAATGCATGGACGAAGAAGCA	1X
11 (alt)	CTATGGGATGGGAAGAGTGGTCAA	1X	Odd
	CGTCAACCGCCGCATTAGC	1X
12	TCCTTGGGAGTTACAGCGAAGA	2X	Even
	AATGAAATCATTCGCGGCGAGT	2X
13	CAGACATTGGCAGTGATGGCTA	1X	Odd
	GAAATGCCGGGCCTTCTACAAA	1X
14	GCTACTCCCCCAAATATCACATATAATTGT	2.5X	Even
	TTTTTCGTGTTGCTGTTCGGGA	2.5X
15	GGATGGCACCCTTCTCACAATC	1X	Odd
	TGCGTATGACCCGATGTTGTTG	1X
16	GTCGACTTCACAGGAACAACGG	1X	Even
	ACCCGCTTTACACAAAACACGT	1X
17	TGGAATTTCCTGACGTGGCAAA	1.5X	Odd
	GCAACCGCTATTCCAAACAGGA	1.5X
18	AGTTGTTGTCCTAGACCGTGGCA	1.5X	Even
	TGAAAAGGAGGGCACGATCC	1.5X
19	CCCGTATGCGGGCGTACTTT	1X	Odd
	TGGCCTCTTCTTTCCCCCGA	1X
20	GGCCGCAACATTTGTGTCAAAG	1X	Even
	GCTCGCGAACAAATTACTCCCA	1X
21	GAATGGCAGCGATGATCTCAGG	1X	Odd
	TGCAGGGCAAGGGTATACTGAA	1X
22	TGGCGTCGTTTAACAGCTTGAT	1.5X	Even
	GCTGGATGGCAAATCGGTTGTA	1.5X
23	AGGCGTGAAAATTCTTCTTCAAACA	1X	Odd
	AGACGTTTTAAGCTGCATGGCA	1X
24	GGCAGCAGGATCTTAAAACCGG	1.5X	Even
	TGCATAATGCCCAGCTTTTCGT	1.5X
25	GCTGTTTAAGCGTTTCAAGCTGA	2X	Odd
	CTCCGCGGGGAACATTGTTTTA	2X
26	CCCTGGGAGGAGTCATCATGAA	1.5X	Even
	GGTCATTGACTTTGGAAGCGCT	1.5X
27	ACTGTCTGCTAGACTCCCAGGA	1X	Odd
	CCCAAGAGGAGGAATGGTTTGC	1X
28	GCCCCCTAGCGTCACCGAAT	0.75X	Even
	CCAAGCCTGCTGCGAAGCTC	0.75X
29	GACGCAATTTCGGCTGTTTTTAAAA	1X	Odd
	GACTTGGTCTCCGGCTCAAAAG	1X
30	GTTGGGGTGTTGGAGCGAATAA	1.5X	Even
	TTCTGCTTACGGACGATGCAAC	1.5X
31	TAGTTGTGAAGCGTTCTCGGGT	0.5X	Odd
	GAGCACATGTTACTCGCCACTC	0.5X
32	GGACTTCTTATGCTCAGATGGGC	1X	Even
	ACTGCTGCAGGCGTTAAACATT	1X
